# The MET growth signaling complex drives Alzheimer’s Disease-associated brain pathology in aged Shugoshin 1 mouse cohesinopathy model

**DOI:** 10.1101/2024.03.26.586833

**Authors:** Chinthalapally V. Rao, Julie Crane, Ben Fowler, Yuting Zhang, Hiroshi Y. Yamada

## Abstract

The understanding on molecular processes toward Late-onset Alzheimer’s Disease (LOAD) has been insufficient to design LOAD intervention drugs. Previously, we discovered transgenic genomic instability model mice Sgo1-/+ accumulate cerebral amyloid-beta in old age. We proposed the “amyloid-beta accumulation cycle” hypothesis, in which cytotoxic, mitogenic and aneuploidgenic amyloid can create an autonomous mitotic cycle leading to accumulation of itself. However, the nature of the growth signaling that drives cells toward pathogenic mitotic cycle remained unidentified. In this study, we hypothesized that the aged Sgo1-/+ mice brains would show signs of mitogenic signaling activation, and searched for growth signaling activated in the vicinity of amyloid-beta, with spatial analysis on the cortex and hippocampus of Sgo1-/+ mice in middle-age and old-age. The analysis indicated activations of kinase signaling p42/44 MAPK ERK1/2, AMPK, JNK, Wnt signaling via GSK3 inactivation, as well as increases of p-TAU and other AD biomarkers, PLCG1, EGFR, MET, Neurofibromin and RAS. Immune activation markers CD45 and CD31 were also elevated in the microenvironment. A majority of activated growth signaling components are of the oncogenic MET signaling complex. The discovery supports repurposing of cancer drugs targeting the MET signaling complex and EGFR-RAS-MAPK axis for intervention and/or treatment of genomic instability-driven AD.
