## Supplementary Table S1 for "The MET growth signaling complex drives Alzheimer’s Disease-associated brain pathology in aged Shugoshin 1 mouse cohesinopathy model"

### Sheet: Sheet1
(i) AD-associated pathophysiological markers	(ii) growth signaling	(iii) neuronal function	(iv) DNA damage	(v) cell death	(vi) immune function	(vii) Others/control
Amyloid-Beta 1-42	MET	P2RX7	p21	BAD	CD31	GAPDH
Amyloid Precursor Protein	PLCG1	NRGN	p53	BIM	CD45	Histone H3
Phospho-Tau (S396)	p44/42 MAPK ERK1/2	NeuN	gamma-H2AX	BCLXL	IBA1	Rt IgG2b
Phospho-Tau (S214)	Phospho-p90 RSK (T359/S363)	Myelin basic protein		Cleaved Caspase 3		Rt IgG2a
Phospho-Tau (T231)	EGFR	GFAP		Perforin		Ubiquitin
Phospho-Tau (S404)	BRAF	Synaptophysin		PARP		GFP
Phospho-Tau (S199)	Phospho-MEK1 (S217/S221)	Olig2				Rb IgG
Tau	Phospho-p44/42 MAPK ERK1/2 (T202/Y204)	Neurofilament light
Tdp-43	p38 MAPK	MAP2
APOE	Pan-AKT
PSEN1	Phospho-GSK3A (S21)/Phospho-GSK3B (S9)
TMEM119	Phospho-AMPK-alpha (T172)
Neprilysin	Phospho-AKT1 (S473)
BACE1	Phospho-PRAS40 (T246)
IDE	Phospho-S6 (S235/S236)
	Ki-67
	Neurofibromin
	MEK1
	pan-RAS
	Phospho-JNK (T183/Y185)
	S6
