## Supplementary Table S2 Sgo18HC for "The MET growth signaling complex drives Alzheimer’s Disease-associated brain pathology in aged Shugoshin 1 mouse cohesinopathy model"

### Sheet: Sheet1
AD pathology	t-test		growth signaling	t-test		Neuronal function	t-test		DNA damage	t-test		Cell Death	t-test		Immune function	t-test
Abeta	<0.0001		p-JNK	0.005					gH2AX	0.0052		BAD	<0.0001		CD45	<0.0001		Black: AbH>AbL
pTau-S404	0.0028		p-PRAS40	<0.0001		Neurofilament Light	<0.0001		p53	0.0011		BIM	<0.0001		CD31	<0.0001
			p-AMPK	0.0075		P2RX7	<0.0001		p21	<0.0001		BclXl	0.0025
pTau-S396	<0.0001		p-S6	<0.0001		Olig2	0.0015					PARP	<0.0001
pTau-S214	0.0002		p-p90RSK	<0.0001		Myelin Basic Protein	0.0004					cleaved Caspase3	<0.0001
pTau-S199	<0.0001		Ki67	<0.0001		NRGN	0.0089
Tau	<0.0001		EGFR	0.0012		NeuN	0.0011
APOE	0.0004		BRAF	0.0006		Synaptophysin	<0.0001
Tdp43	0.009		p-MEK1	0.0001		MAP2	<0.0001
TMEM119	<0.0001		Neurofibromin	<0.0001
PSEN	0.0005		Pan-RAS	<0.0001
Neprilysin	0.0004		PanAKT	<0.0001
APP	<0.0001		p38MAPK	0.0132
IDE	<0.0001		MET	0.0013
pTau-S231	<0.0001		PLCG1	0.0136
			p-p42/44 MAPK ERK	<0.0001														Green: AbH<AbL
BACE1	0.8741		p-GSK3A+B	0.2439		GFAP	0.7225								IBA1	0.0818		Red: not significant
			p-AKT1	0.1157
			p42/44 MAPK ERK	0.1939
			MEK1	0.1077
