## Supplementary Table S3 Sgo18C for "The MET growth signaling complex drives Alzheimer’s Disease-associated brain pathology in aged Shugoshin 1 mouse cohesinopathy model"

### Sheet: Sheet1
AD pathology	t-test		growth signaling	t-test		Neuronal function	t-test		DNA damage	t-test		Cell Death	t-test		Immune function	t-test
Abeta	<0.0001		p-JNK	<0.0001					gH2AX	<0.0001		BAD	<0.0001		CD45	0.0027		Black: AbH>AbL
pTau-S404	0.0476		p-AKT1	0.0012		Neurofilament Light	0.0006		p53	0.0236		BIM	0.0008		CD31	<0.0001
			p-PRAS40	<0.0001		P2RX7	<0.0001					BclXl	0.0025
pTau-S396	<0.0001		p-AMPK	0.0002		Olig2	0.0072					PARP	0.0001
pTau-S214	<0.0001		p-S6	0.0009		Myelin Basic Protein	0.0415
			p-p90RSK	0.0015		MAP2	<0.0001
Tau	0.0203		p-p42/44 MAPK ERK	0.0034		NeuN	0.0005
			Ki67	<0.0001
			EGFR	0.0128
TMEM119	<0.0001		BRAF	0.0009
PSEN	0.0266		p42/44 MAPK ERK	0.0041
Neprilysin	0.0021		p-MEK1	0.0119
APP	0.0001		Neurofibromin	0.018
IDE	0.0216		Pan-RAS	<0.0001
			PanAKT	<0.0001
			p38MAPK	0.0001
Tdp43	0.0005					Synaptophysin	<0.0001											Green: AbH<AbL
pTau-S199	<0.0001
pTau-S231	0.0678		p-GSK3A+B	0.0681		NRGN	0.6802		p21	0.0577		cleaved Caspase3	0.5818		IBA1	0.8865		Red: not significant
APOE	0.3715					GFAP	0.2967
BACE1	0.765
			MEK1	0.1773
			MET	0.5881
			PLCG1	0.8295
