## Supplementary material for "The MET growth signaling complex drives Alzheimer’s Disease-associated brain pathology in aged Shugoshin 1 mouse cohesinopathy model": Table 1 Sgo24HC

### Sheet: Sheet1
AD pathology	t-test		growth signaling	t-test		Neuronal function	t-test		DNA damage	t-test		Cell Death	t-test		Immune function	t-test
Abeta	<0.0001		p-JNK	0.0008		GFAP	0.0003		p21	0.0436		BAD	0.0002		CD45	0.0304		Black: AbH>AbL
pTau-S404	0.0211		p-GSK3A+B	0.0205		Neurofilament Light	0.0005					cleaved Caspase3	<0.0001		CD31	0.0363
						P2FX7	0.0003					BIM	0.0424
pTau-S396	<0.0001		p-AMPK	0.0032		Olig2	0.0118
pTau-S214	0.0061					Myelin Basic Protein	0.0393
			Ki67	0.0104		MAP2	0.0229
Tau	0.0078		PLCG1	0.0017
BACE1	0.0464		EGFR	<0.0001
APOE	0.0011
TMEM119	<0.0001		MET	0.0283
PSEN	0.0042
Neprilysin	<0.0001		Neurofibromin	0.0144
APP	0.0023		Pan-RAS	0.0171
IDE	0.0114
Tdp43	0.0105		BRAF	0.0057		Synaptophysin	<0.0001					BclXl	0.0002					Green: AbH<AbL
pTau-S199	0.0041
pTau-S231	0.0858		p-S6	0.505		NeuN	0.1696		p53	0.1616		PARP	0.873		IBA1	0.359		Red: not significant
			p-PRAS40	0.8285		NRGN	0.2396		gH2AX	0.2939
			p-AKT1	0.1218
			PanAKT	0.4544
			p-p42/44 MAPK ERK	0.0525
			p-p90RSK	0.9793
			p-MEK1	0.3289
			p38MAPK	0.0946
