## Supplementary material for "The MET growth signaling complex drives Alzheimer’s Disease-associated brain pathology in aged Shugoshin 1 mouse cohesinopathy model": Table 2 Sgo24C

### Sheet: Sheet1
AD pathology	t-test		growth signaling	t-test		Neuronal function	t-test		DNA damage	t-test		Cell Death	t-test		Immune function	t-test
Abeta	<0.0001		p-JNK	<0.0001		GFAP	0.022		gH2AX	0.0107		BAD	0.0006		CD45	0.0033		Black: AbH>AbL
pTau-S404	0.0039		p-p42/44 MAPK ERK	0.0012		NeuN	0.0003					cleaved Caspase3	<0.0001		CD31	<0.0001
pTau-S199	<0.0001		p-GSK3A+B	0.001		Neurofilament Light	0.0002
pTau-S396	<0.0001		p38MAPK	0.0016		P2FX7	0.0287
pTau-S214	0.0045		p-AMPK	<0.0001
pTau-S231	0.0198		p-MEK1	0.006
Tau	0.0105		Ki67	0.0313
			PLCG1	0.0013
APOE	0.0006		EGFR	0.0015
TMEM119	0.0014
PSEN	0.0072		MET	0.0014
Neprilysin	0.0001
APP	0.0001		Neurofibromin	0.0035
IDE	0.007		Pan-RAS	0.0189
Tdp43	<0.0001		BRAF	0.0277		Synaptophysin	<0.0001					BclXl	0.0134					Green: AbH<AbL
BACE1	0.497		p-S6	0.815		Myelin Basic Protein	0.3		p21	0.9809		PARP	0.6181		IBA1	0.1119		Red: not significant
			p-PRAS40	0.5782		MAP2	0.4095		p53	0.1785		BIM	0.2522
			p-AKT1	0.7436		Olig2	0.1199
			PanAKT	0.9143		NRGN	0.617
